# Mitochondrial cyclophilin D promotes disease tolerance by licensing NK cell development and IL-22 production against influenza virus

**DOI:** 10.1101/2021.05.28.445832

**Authors:** Jeffrey Downey, Haley E. Randolph, Erwan Pernet, Kim A. Tran, Shabaana A. Khader, Irah L. King, Luis B. Barreiro, Maziar Divangahi

## Abstract

Immunity to infectious disease involves a combination of host resistance, which eliminates the pathogen, and disease tolerance, which limits tissue damage. While the severity of most pulmonary viral infections, including influenza A virus (IAV), is linked to excessive inflammation, our mechanistic understanding of this observation remains largely unknown. Here we show that mitochondrial cyclophilin D (CypD) protects against IAV infection via disease tolerance. Mice deficient in CypD (*CypD^-/-^* mice) are significantly more susceptible to IAV infection despite comparable antiviral immunity. Instead, this susceptibility resulted from damage to the lung epithelial barrier caused by a significant reduction of IL-22 production by conventional NK cells in IAV-infected *CypD^-/-^* mice. Transcriptomic and functional data revealed that the compromised IL-22 production by NK cells resulted from dysregulated lymphopoiesis, stemming from increased cell death in NK cell progenitors, as well as the generation of immature NK cells that exhibited altered mitochondrial metabolism. Importantly, following IAV infection, administration of recombinant IL-22 abrogated pulmonary damage and enhanced survival of *CypD^-/-^* mice. Collectively, these results demonstrate a key role for CypD in NK cell-mediated disease tolerance.
