## Supplemental Table 1 for "Mitochondrial cyclophilin D promotes disease tolerance by licensing NK cell development and IL-22 production against influenza virus"

### Sheet: meta_data
Table S1: RNA-seq sample meta data
sample_ID: unique mouse ID, genotype, infection status combination
mouse_ID: unique mouse ID
infection_status: treatment condition (NI = negative control, flu = IAV-infected)
mouse_type: genotype of mouse at CypD locus (WT = wild type, CypDko = CyD-/-)
M_aligned: number of pseudoaligned reads per sample (in millions)
sample_ID	mouse_ID	infection_status	mouse_type	M_aligned
W0_WT_NI	W0	NI	WT	39.8
W1_WT_flu	W1	flu	WT	10.5
W2_WT_flu	W2	flu	WT	7.5
W3_WT_flu	W3	flu	WT	30.5
W4_WT_flu	W4	flu	WT	33.2
C0_CypDko_NI	C0	NI	CypDko	6.9
C1_CypDko_flu	C1	flu	CypDko	35
C2_CypDko_flu	C2	flu	CypDko	28.7
C3_CypDko_flu	C3	flu	CypDko	30.4
C4_CypDko_flu	C4	flu	CypDko	24.9
