## Supplemental Table 3 for "Mitochondrial cyclophilin D promotes disease tolerance by licensing NK cell development and IL-22 production against influenza virus"

### Sheet: fgsea_hallmark
Table S3: Gene set enrichment analysis results
fgsea hallmark enrichments for the ranked t-statistics output from the CypD-/- effect within the flu condition (Table S2, t_stat_flu)
pathway: name of the gene ontology pathway
pval: the enrichment p-value
padj: the Benjamini-Hochberg-adjusted enrichment p-value
ES: enrichment score
leadingEdge: vector of leading edge genes that drive the enrichment (Entrez Gene ID)
pathway	pval	padj	ES	leadingEdge
HALLMARK_TNFA_SIGNALING_VIA_NFKB	0.35201	0.451295	0.228616	c("20310", "15937", "18124", "17133", "229055", "12981", "21815", "56722", "16193", "16601", "12047", "18792", "20303", "14579", "21807", "18081", "12228", "108767", "11797", "13197", "20918", "17873", "68969", "12044", "12515", "15205", "12045", "13653", "75234", "19219", "18035", "18412", "15939", "14283", "30945", "17872", "227613", "104681", "21926", "381290", "330122", "56193", "23849", "240…
HALLMARK_HYPOXIA	0.367136	0.458919	0.228821	c("15937", "17133", "17750", "18682", "16193", "83398", "15212", "18655", "17748", "223775", "108767", "17319", "14635", "231507", "232493", "14828", "57444", "15476", "21991", "70186", "54683", "93692", "236900", "17872", "17859", "17885", "16828", "216558", "13198", "18452", "107817", "12767", "117592", "23849", "12306", "12842", "12226", "22339", "16477", "216136", "56248", "18484", "20198", "…
HALLMARK_CHOLESTEROL_HOMEOSTASIS	0.280951	0.401358	0.279417	c("16854", "69590", "22038", "108767", "51798", "14862", "60527", "14865", "68603", "14866", "236900", "20195", "13595", "69071", "11532", "14679", "18828", "107503", "11465", "69117", "12759", "11910", "11747", "329065")
HALLMARK_MITOTIC_SPINDLE	0.0158091	0.057782	-0.252219	c("11352", "20662", "286940", "68813", "327954", "16594", "109711", "16800", "101497", "18128", "223435", "26382", "217866", "226407", "56376", "240057", "227800", "381921", "71602", "231637", "16328", "18132", "13385", "15185", "214952", "11789", "68339", "18541", "71302", "16798", "54126", "240505", "192786", "23859", "104252", "213498", "18129", "216965", "270058", "76707", "13998", "76089", "…
HALLMARK_WNT_BETA_CATENIN_SIGNALING	0.00528049	0.0240022	-0.444263	c("18222", "13544", "18128", "14369", "59287", "19206", "12443", "18132", "22059", "19015", "13543", "16480", "18129", "14367", "19664", "12006", "232232", "12444")
HALLMARK_TGF_BETA_SIGNALING	0.000671694	0.00419809	-0.42394	c("17951", "17948", "17952", "433759", "20481", "15980", "15259", "27375", "18550", "11789", "66105", "11479", "16480", "15257", "17125", "11477", "21848", "20742", "21872", "108075")
HALLMARK_IL6_JAK_STAT3_SIGNALING	0.0625569	0.16751	-0.299677	c("12402", "12982", "94185", "12505", "15368", "104099", "16195", "15980", "12986", "19246", "16172", "16177", "16199", "11479", "56324", "20848", "12983", "19692", "16401", "12491", "15945", "16164", "16155", "20846", "12977", "12475", "21938", "79201", "24088", "16391", "21812")
HALLMARK_DNA_REPAIR	1.38585e-05	0.000173231	0.455007	c("106344", "15452", "110074", "14156", "17749", "70456", "66162", "66467", "18538", "12856", "52696", "79059", "68240", "66136", "68219", "69241", "26370", "245841", "19823", "24075", "69833", "27061", "108143", "102216272", "67710", "20918", "56438", "330192", "20018", "99730", "54208", "20922", "68969", "228410", "229906", "59022", "56334", "69263", "14884", "16881", "330959", "50773", "72749"…
HALLMARK_G2M_CHECKPOINT	0.00088373	0.00490961	0.332352	c("66197", "108000", "54124", "12615", "16765", "12442", "17215", "17750", "56150", "110033", "20641", "11799", "12428", "319171", "68612", "272551", "15366", "12534", "23834", "17748", "11702", "20382", "21335", "67052", "23924", "22036", "229841", "17219", "665433", "77891", "14211", "15354", "18005", "12567", "107995", "56452", "71819", "14828", "72391", "26965", "73804", "13555", "12237", "21…
HALLMARK_APOPTOSIS	0.583609	0.678615	0.213334	c("16854", "15937", "20739", "21858", "16193", "20655", "225363", "22334", "97165", "12228", "11519", "223453", "18611", "11797", "27061", "13197", "17873", "14862", "12515", "68713", "57444", "18412", "14103", "21973", "14865", "14866", "380684", "12362", "12257", "14775", "16906", "21926", "13595", "100037258", "13198", "19877", "224105", "12226", "13730", "16477", "16478", "16362", "12566", "6…
HALLMARK_NOTCH_SIGNALING	0.244784	0.370885	-0.307487	c("18128", "14369", "74198", "109689", "12443", "18132", "19015", "18129", "14367")
HALLMARK_ADIPOGENESIS	0.346937	0.451295	0.229424	c("66052", "109264", "13350", "13382", "68202", "11668", "20655", "110391", "223775", "67680", "66152", "28080", "27362", "51798", "13197", "66594", "22272", "20280", "66916", "17713", "12268", "12868", "13202", "68349", "16775", "217430", "12861", "22187", "66142", "22629", "11861", "52538", "74610", "67834", "11363", "11757", "68653", "66375", "66447", "22340", "12842", "27395", "11933", "21351…
HALLMARK_ESTROGEN_RESPONSE_EARLY	0.0636537	0.16751	-0.247268	c("105675", "55948", "286940", "12505", "20778", "98952", "12398", "16195", "17776", "76199", "19401", "24056", "27375", "12443", "93736", "215690", "268903", "74694", "142688", "17355", "327987", "225115", "94249", "14228", "13655", "23971", "12396", "13360", "16001", "69169", "21817", "240168", "269473", "76804", "27410", "20112", "12444", "320398", "54608", "78914", "217837", "99712", "381269"…
HALLMARK_ESTROGEN_RESPONSE_LATE	0.834165	0.887409	0.187344	c("15452", "12864", "12349", "272551", "23834", "19713", "28200", "14229", "12228", "11519", "19348", "67117", "17762", "107995", "12017", "66109", "212862", "20202", "57444", "21973", "56460", "21420", "56488", "67880", "17863", "68801", "17300", "381290", "74246", "268480", "29857", "65962", "11605", "225182", "69724", "110826", "50905", "14302", "63959", "20520", "238384", "20873", "56538", "5…
HALLMARK_ANDROGEN_RESPONSE	0.166343	0.288584	-0.24929	c("27057", "26362", "17289", "109711", "16658", "71371", "328365", "74205", "56376", "12443", "16402", "544963", "229615", "15446", "24000", "52915", "66884", "19378", "20249", "83397", "15357", "19250", "70361", "20112", "12444", "54608", "17132", "333433")
HALLMARK_MYOGENESIS	0.229589	0.358733	-0.218748	c("14245", "19122", "18846", "12822", "109711", "11423", "18844", "18128", "17913", "16000", "22288", "14387", "20410", "20411", "215690", "12831", "83679", "11820", "16651", "225115", "18129", "12825", "13808", "11492", "22004", "53975", "108058", "20249", "12491", "239556", "13867")
HALLMARK_PROTEIN_SECRETION	0.765058	0.831584	0.203891	c("20655", "22365", "12512", "67830", "68981", "66471", "56334", "66366", "216350", "69608", "12068", "50797", "232910", "11777", "11841", "17113", "12757", "99889", "14680", "11605", "53331", "67804", "18484", "20404", "11840", "56041", "98660", "59021", "19063", "74591", "268379", "56382", "14683", "11773", "16668", "20333", "22088", "56418", "108664", "59042", "13869", "26417", "11774", "11065…
HALLMARK_INTERFERON_ALPHA_RESPONSE	0.203572	0.328342	0.268876	c("14468", "15043", "14990", "22038", "68487", "69550", "110557", "16912", "68713", "19167", "19188", "57444", "15018", "110558", "73711", "16196", "12010", "16423", "12362", "56791")
HALLMARK_INTERFERON_GAMMA_RESPONSE	0.115517	0.231033	-0.227905	c("14190", "246727", "22329", "98999", "246728", "12265", "22169", "23962", "71371", "17979", "19224", "74735", "243771", "18854", "19246", "21939", "268749", "16068", "217069", "14129", "16651", "16798", "12363", "192786", "22035", "15007", "626578", "14747", "17472", "108670", "20848", "14991", "12983", "547253", "76089", "229003", "12628", "67245", "17978", "229900", "13819", "80861", "15945",…
HALLMARK_APICAL_JUNCTION	0.00153871	0.00769355	-0.300361	c("94332", "18763", "19261", "22329", "286940", "229715", "109711", "20970", "104010", "18016", "68481", "104099", "21810", "217207", "20410", "27375", "381921", "13385", "12831", "20163", "18803", "23792", "232975", "54126", "100017", "22325", "23859", "225028", "16480", "12825", "216965", "20779", "109700", "19094", "239096", "13867", "21841", "64540", "109246", "192156", "17886", "21872", "123…
HALLMARK_APICAL_SURFACE	0.905304	0.923257	0.20113	c("54215", "14862", "13837", "14865", "14866", "13839", "320772", "12189", "242409", "21838", "13836", "20525", "13838", "54670", "16186", "13844")
HALLMARK_HEDGEHOG_SIGNALING	0.749676	0.831584	-0.222626	c("11423", "19206", "18854", "16835")
HALLMARK_COMPLEMENT	0.0741272	0.172814	-0.236902	c("16971", "14133", "12266", "193740", "12509", "235584", "12274", "15481", "14067", "12259", "109711", "12262", "14191", "18128", "105445", "17387", "109880", "333883", "16973", "18788", "16974", "18132", "16409", "12831", "208650", "16889", "12363", "226419", "11905", "56697", "227960", "18129", "12825", "20779", "50721", "19141", "12628", "70675", "14058", "380921", "12491", "21417", "67373", …
HALLMARK_UNFOLDED_PROTEIN_RESPONSE	0.0760382	0.172814	0.298293	c("54124", "66286", "70640", "52530", "319171", "18148", "69019", "56529", "20044", "665433", "23825", "27362", "50783", "50911", "102462", "14828", "218693", "192170", "67134", "66161", "76687", "27053", "11911", "13665", "77591", "227613", "22642", "100037258", "22027", "233908", "22339", "22154", "68137", "67207", "20624", "11910", "69048", "381801", "72661", "107272", "68090", "13682", "22151…
HALLMARK_PI3K_AKT_MTOR_SIGNALING	0.923257	0.923257	0.178836	c("66350", "12534", "93765", "12567", "66066", "56550", "18412", "14103", "13555", "74117", "12631", "56378", "13001", "19047", "434233", "11841", "20491", "19353", "22027", "13198", "12767", "14699", "108079", "16189", "56480", "69008", "26397", "11840", "19082", "12566", "54401", "18036", "19045", "19769", "51792", "75778", "15519", "14172", "18643", "14179", "16439", "11773", "20525", "22324",…
HALLMARK_MTORC1_SIGNALING	3.97256e-05	0.000331047	0.370924	c("15982", "15288", "109264", "15452", "21672", "112407", "66286", "22143", "15528", "22042", "22146", "110391", "18655", "228033", "67204", "26441", "225363", "56529", "11519", "73834", "14227", "67089", "268373", "67890", "59029", "17217", "21399", "56550", "56088", "14828", "19167", "74192", "21991", "18412", "11951", "60527", "26754", "14884", "27053", "23996", "74117", "17216", "19173", "133…
HALLMARK_E2F_TARGETS	1.33115e-05	0.000173231	0.511419	c("66197", "54124", "16765", "14793", "12442", "17215", "110074", "53381", "66131", "56150", "110033", "66422", "11799", "78304", "319171", "22042", "15366", "12534", "19385", "18538", "19384", "68240", "20382", "21335", "97165", "68219", "68981", "28080", "229841", "17219", "665433", "77891", "68479", "15354", "53605", "106795", "12567", "107995", "17217", "19183", "56452", "66929", "66471", "10…
HALLMARK_MYC_TARGETS_V1	1.33533e-05	0.000173231	0.589178	c("15982", "106344", "15452", "13877", "110074", "53381", "20133", "56150", "20641", "52530", "20383", "12428", "15528", "19166", "55949", "18655", "19934", "19385", "18538", "67204", "68011", "18148", "26441", "225363", "19384", "66409", "20382", "12858", "67115", "68981", "67089", "268373", "381760", "15381", "15382", "20104", "108121", "17219", "22335", "20639", "53605", "12785", "27050", "122…
HALLMARK_MYC_TARGETS_V2	0.0714503	0.172814	0.359791	c("66422", "15528", "18148", "12567", "17217", "67134", "15510", "30877", "69902", "69071", "231872", "53608", "116914", "20873", "18817", "107071", "20810", "18813", "75751", "338359", "18673", "66942", "27998", "70769", "72515", "12417", "17218", "27966", "68493", "66164", "107094", "101612")
HALLMARK_EPITHELIAL_MESENCHYMAL_TRANSITION	0.0973356	0.211599	-0.246035	c("16971", "12509", "22329", "286940", "12505", "21814", "18128", "12818", "104010", "17387", "333883", "21810", "16973", "26433", "18596", "16402", "16974", "18132", "12831", "215280", "329941", "14733", "18129", "12825", "109700", "13808", "11492", "22004", "12847", "14367", "239096", "67373", "22341", "18822", "30794", "21817", "99151", "20650", "22072")
HALLMARK_INFLAMMATORY_RESPONSE	0.0161789	0.057782	-0.270315	c("108089", "26362", "18173", "17289", "50723", "13733", "17387", "109880", "11303", "54483", "15980", "54393", "20535", "192188", "12986", "19267", "16402", "16835", "21939", "59033", "279572", "16177", "11479", "22035", "14747", "20511", "16491", "11305", "27403", "20354", "14367", "13819", "13058", "235574", "15945", "74482", "19106", "16173", "257632", "15162", "18577", "12977", "12475", "108…
HALLMARK_XENOBIOTIC_METABOLISM	0.387427	0.472471	-0.206017	c("14245", "76408", "21366", "80911", "18145", "19128", "11816", "16000", "15368", "17156", "56376", "228608", "17250", "11666", "14629", "64898", "16177", "11432", "19015", "230815", "16480", "14261", "26874", "19692", "19378", "107723", "14058", "12491", "15926", "23971", "225913", "12499", "20499", "12359", "20430", "11615", "20300", "14854", "11429", "79201", "11938", "14962", "17155", "15186…
HALLMARK_FATTY_ACID_METABOLISM	0.000180113	0.00128652	0.39064	c("14194", "66052", "109264", "13382", "11668", "12349", "11758", "20916", "17319", "51798", "66357", "20194", "66925", "68263", "17025", "20603", "72562", "17449", "12040", "381045", "19286", "11792", "22629", "52538", "57436", "15108", "11363", "73724", "15525", "56791", "66945", "16828", "26943", "68801", "22027", "270076", "11532", "67397", "433256", "16852", "72479", "14874", "12408", "11669…
HALLMARK_OXIDATIVE_PHOSPHORYLATION	1.34646e-05	0.000173231	0.619677	c("14194", "66052", "226646", "27425", "17992", "69046", "72900", "13382", "12864", "17993", "67530", "66495", "68202", "68197", "12866", "11949", "66046", "57423", "66694", "17991", "66576", "225887", "228033", "110323", "230075", "67680", "66152", "12856", "71679", "12859", "12858", "54405", "12867", "30059", "20916", "22334", "20463", "73834", "28080", "67130", "66290", "11957", "11958", "2233…
HALLMARK_GLYCOLYSIS	0.155554	0.288063	0.254161	c("66052", "109264", "15937", "12615", "16765", "59046", "112407", "13382", "83398", "20655", "22166", "15366", "12534", "18655", "66171", "23959", "19348", "268373", "17319", "14635", "232493", "14828", "57444", "21991", "73804", "17449", "70186", "19053", "23996", "50797", "93692", "20878", "236900", "104458", "78688", "17859", "16828", "216558", "74246", "18452", "12767", "117592", "12842", "2…
HALLMARK_REACTIVE_OXYGEN_SPECIES_PATHWAY	0.190126	0.316876	0.313028	c("226646", "21672", "53381", "20655", "22166", "11758", "67130", "68576", "15369", "68194", "100041273", "100042503", "93692", "12581", "54132", "110265", "69367", "16477", "16478", "625249")
HALLMARK_P53_PATHWAY	0.569528	0.678009	0.209598	c("15937", "19645", "18590", "15254", "71665", "319171", "67941", "18538", "21807", "18081", "259277", "665433", "100043813", "13197", "20194", "54217", "57294", "57444", "75234", "15939", "70186", "13837", "99480", "68755", "19899", "12362", "30945", "16970", "67880", "17872", "15183", "22320", "12554", "50754", "13198", "13839", "17254", "12226", "21953", "12521", "68558", "16477", "20198", "16…
HALLMARK_UV_RESPONSE_UP	0.114235	0.231033	0.264153	c("15043", "14990", "13039", "20310", "106344", "13350", "14156", "22143", "12349", "16193", "319171", "22042", "22146", "26908", "17961", "19713", "53319", "11702", "12228", "245841", "665433", "110557", "11740", "12215", "214639", "94213", "17713", "14828", "59001", "66335", "11739", "17389", "18035", "18412", "66144", "15018", "110558", "27053", "232910", "66849", "12757", "19182", "330122", "…
HALLMARK_UV_RESPONSE_DN	3.95429e-05	0.000331047	-0.364255	c("12978", "76408", "19274", "20975", "21814", "57810", "14191", "18128", "328365", "223435", "14369", "104015", "17387", "217866", "19016", "224814", "18032", "14815", "18596", "56376", "27375", "69131", "17250", "16835", "217692", "110593", "18132", "13385", "12831", "207615", "229615", "15893", "64009", "54650", "12576", "330814", "240505", "226970", "22325", "24000", "23859", "18129", "12825"…
HALLMARK_ANGIOGENESIS	0.350903	0.451295	-0.281176	c("94185", "21824", "12443", "16402", "12831", "11820", "22325", "12825", "16523")
HALLMARK_HEME_METABOLISM	0.167379	0.288584	0.251701	c("101488143", "15129", "100503605", "15122", "110257", "15199", "11656", "12183", "15288", "20739", "21672", "69046", "20617", "12346", "67182", "12349", "22042", "66171", "56786", "11519", "54484", "12215", "12585", "21399", "107566", "17896", "12268", "17025", "11433", "71207", "73046", "21349", "27053", "238024", "14460", "30945", "71683", "66935", "383295", "17859", "26357", "15191", "66447"…
HALLMARK_COAGULATION	0.0354552	0.118184	-0.298261	c("14064", "16971", "12266", "235584", "12274", "12259", "14191", "11813", "19128", "17387", "16973", "21824", "18788", "18550", "16974", "11905", "20779", "109700", "19141", "12628", "14058", "68337", "268958")
HALLMARK_IL2_STAT5_SIGNALING	0.0521226	0.162883	-0.243073	c("14064", "14190", "231549", "12982", "94185", "102626", "19122", "12505", "18810", "17979", "17913", "100604", "16403", "19206", "59026", "15259", "227800", "12443", "16402", "18550", "71602", "114716", "16004", "11658", "279572", "22035", "66395", "626578", "17472", "11905", "13808", "11492", "209378", "15257", "17978", "229900", "22163", "268958", "15945", "11520", "74482", "225010", "16001",…
HALLMARK_BILE_ACID_METABOLISM	0.639692	0.726923	-0.206774	c("74043", "18145", "11303", "16890", "11666", "11305", "26874", "27403", "19378", "15926", "217262", "15162", "12359", "27410", "72129", "14081", "26458", "18641", "56752", "16922", "28254", "237320", "18631", "71382", "223920", "29815", "67993", "72535", "17096", "20238", "103142", "66307", "22221")
HALLMARK_PEROXISOME	0.124731	0.239867	0.290417	c("66437", "21672", "19302", "16413", "11668", "20655", "110959", "51798", "12785", "11740", "20280", "11739", "21973", "60527", "22629", "12292", "66887", "54683", "12257", "55936", "68801", "54725", "12288", "20148", "20524", "433256", "70333", "11669", "56325", "20438", "56690", "12042", "18458", "20656", "113868", "51797")
HALLMARK_ALLOGRAFT_REJECTION	0.0565029	0.166185	0.275439	c("14468", "15043", "14990", "12332", "17231", "14131", "67248", "54698", "16193", "20849", "20091", "20303", "18148", "19073", "56744", "14938", "93765", "110557", "12516", "16643", "27367", "20005", "100042807", "14103", "20085", "15018", "110558", "16196", "226414", "12010", "22637", "21682", "78655", "16423", "15976", "104458", "24015", "19171", "17395", "21926", "271786", "13040", "14939", "…
HALLMARK_SPERMATOGENESIS	0.256549	0.377278	0.263487	c("15122", "110257", "106344", "12442", "67248", "22143", "22146", "12534", "18655", "22335", "18005", "14862", "14582", "56088", "14828", "18789", "72391", "73804", "11861", "14865", "14866", "380684", "20878", "12235", "23980", "14823", "53604", "21351", "56292", "21953", "72350", "14056")
HALLMARK_KRAS_SIGNALING_UP	0.0143707	0.057782	-0.266821	c("17951", "17948", "14063", "12402", "12982", "235584", "11421", "78560", "56620", "17952", "68813", "97387", "16658", "19224", "72972", "227800", "12443", "225339", "71972", "12142", "30951", "14747", "16480", "109700", "268980", "269799", "228662", "12628", "19378", "15945", "18080", "93695", "83397", "20230", "211770", "79221", "104156", "16792", "18109", "12444", "18793", "21938", "17132", "…
HALLMARK_KRAS_SIGNALING_DN	0.872934	0.909307	-0.173326	c("67464", "12266", "381022", "21816", "67579", "17776", "54483", "18788", "14760", "227541", "214597", "231051", "12831", "232975", "12519", "232680", "12825", "20842")
HALLMARK_PANCREAS_BETA_CELLS	0.329024	0.451295	0.329565	c("66286", "27058", "20813", "69019", "56529", "16392", "18088", "224105", "18770", "18508", "18481", "80976")

### Sheet: clueGO_WT_higher
clueGO enrichments for genes showing significantly higher expression in WT compared to CypD-/- mice in the flu condition
GOID: gene ontology ID
GOTerm: gene ontology pathway name
Associated Genes Found: genes driving the enrichment
Term PValue: the enrichment p-value
Term Pvalue BH: the Benjamini-Hochberg-adjusted enrichment p-value
GOID	GOTerm	Associated Genes Found	Term PValue	Term PValue BH
GO:0001776	leukocyte homeostasis	[Axl, Fcgr2b, Hcar2, Mertk, Slc40a1, Sos1]	0.00105414	0.00335568
GO:0001780	neutrophil homeostasis	[Axl, Fcgr2b, Hcar2, Mertk]	0.00015853	0.00075698
GO:0001817	regulation of cytokine production	[Abl2, Axl, C3, Cd59a, Clec2i, Clec4n, Csf1r, F11r, F2rl1, Fcgr2b, Fcna, Icosl, Lilra5, Lrp1, Mertk, Naip5, Nlrx1, Prnp, Rgcc, Sec14l1, Sirpa, Slc11a1, Tnfrsf21]	1.37955e-07	1.31747e-05
GO:0001818	negative regulation of cytokine production	[Axl, Cd59a, F2rl1, Fcgr2b, Lilra5, Mertk, Nlrx1, Prnp, Rgcc, Sirpa, Slc11a1, Tnfrsf21]	7.259e-06	0.000198067
GO:0001885	endothelial cell development	[Col18a1, F11r, F2rl1, Marveld2]	0.00359907	0.0079014
GO:0001905	activation of membrane attack complex	[C3, C6, Cd59a]	1.53746e-05	0.000209754
GO:0001969	regulation of activation of membrane attack complex	[C3, C6, Cd59a]	6.20305e-06	0.000197464
GO:0001970	positive regulation of activation of membrane attack complex	[C3, C6]	0.000135719	0.000682165
GO:0002221	pattern recognition receptor signaling pathway	[Alpk1, F2rl1, Fcna, Mapkapk3, Nlrx1, Nr1h3, Sec14l1, Smpdl3b, Treml4]	1.43164e-05	0.00021034
GO:0002224	toll-like receptor signaling pathway	[F2rl1, Mapkapk3, Nr1h3, Smpdl3b, Treml4]	0.00485539	0.00946306
GO:0002230	positive regulation of defense response to virus by host	[Dtx3l, Ercc6, Treml4]	0.00233355	0.00594277
GO:0002253	activation of immune response	[C3, C6, Cd59a, Cd5l, Clec2i, Fcgr2b, Fcna, Icosl, Prnp, Rgcc, Tnfrsf21]	4.70033e-05	0.000427506
GO:0002444	myeloid leukocyte mediated immunity	[Ace, C3, Cbl, F2rl1, Lyst]	0.00366322	0.00786153
GO:0002604	regulation of dendritic cell antigen processing and presentation	[Fgl2, Slc11a1]	0.00462975	0.00921128
GO:0002683	negative regulation of immune system process	[Axl, Cd59a, Clec2i, Fcgr2b, Fgl2, Klrb1b, Klrb1c, Mertk, Nlrx1, Nr1h3, Prnp, Sec14l1, Slamf8, Smpdl3b, Tnfrsf21]	2.26298e-05	0.000270143
GO:0002695	negative regulation of leukocyte activation	[Axl, Fcgr2b, Fgl2, Mertk, Nr1h3, Prnp, Tnfrsf21]	0.00167919	0.00478696
GO:0002697	regulation of immune effector process	[C3, C6, Cd59a, Cd5l, Dtx3l, Ercc6, F2rl1, Fcgr2b, Fgl2, Klrb1b, Klrb1c, Nlrx1, Sec14l1, Slamf8, Treml4]	7.88242e-06	0.000167283
GO:0002698	negative regulation of immune effector process	[Cd59a, Fcgr2b, Fgl2, Klrb1b, Klrb1c, Nlrx1, Sec14l1, Slamf8]	3.7575e-05	0.000358842
GO:0002793	positive regulation of peptide secretion	[Abl2, Clec4n, Csf1r, Ep300, F2rl1, Fcna, Hcar2, Lilra5, Lrp1, Rgcc]	0.000461779	0.00166415
GO:0002831	regulation of response to biotic stimulus	[Dtx3l, Ercc6, F2rl1, Fcna, Fgl2, Klrb1b, Klrb1c, Nlrx1, Sec14l1, Slamf8, Smpdl3b, Treml4]	2.31234e-05	0.000232451
GO:0002832	negative regulation of response to biotic stimulus	[Fgl2, Klrb1b, Klrb1c, Nlrx1, Sec14l1, Slamf8, Smpdl3b]	2.19798e-05	0.000279876
GO:0002920	regulation of humoral immune response	[C3, C6, Cd59a, Cd5l, Fcgr2b]	8.94587e-06	0.000155333
GO:0002921	negative regulation of humoral immune response	[Cd59a, Fcgr2b]	0.00362865	0.00787582
GO:0003158	endothelium development	[Col18a1, F11r, F2rl1, Marveld2, Slc40a1]	0.00485539	0.00946306
GO:0004713	protein tyrosine kinase activity	[Abl2, Ace, Axl, Cbl, Csf1r, Ddr1, Ercc6, Lilra5, Lmtk2, Mertk, Prnp]	7.79718e-06	0.000186158
GO:0005381	iron ion transmembrane transporter activity	[Slc11a1, Slc40a1]	0.00462975	0.00921128
GO:0006907	pinocytosis	[Axl, Mapkapk3, Nr1h3]	0.00154108	0.0044598
GO:0006909	phagocytosis	[Abl2, Axl, C3, F2rl1, Fcgr2b, Lrp1, Mertk, Nr1h3, Sirpa, Slc11a1, Tm9sf4, Treml4]	1.11907e-06	5.34356e-05
GO:0006911	phagocytosis, engulfment	[C3, F2rl1, Fcgr2b, Sirpa, Treml4]	0.000282196	0.0011468
GO:0006956	complement activation	[C3, C6, Cd59a, Cd5l, Fcna, Rgcc]	1.08035e-06	6.87825e-05
GO:0006959	humoral immune response	[C3, C6, Cd59a, Cd5l, Fcgr2b, Fcna, Rgcc, Tnfrsf21]	2.31021e-05	0.000245139
GO:0007041	lysosomal transport	[Dtx3l, Hspa1a, Lrp1, Lyst, Ncoa4]	0.00366322	0.00786153
GO:0007596	blood coagulation	[Axl, C3, Enpp4, F11r, F2rl1, F2rl2, Lyst, Mertk]	7.97524e-05	0.000525266
GO:0007599	hemostasis	[Axl, C3, Enpp4, F11r, F2rl1, F2rl2, Lyst, Mertk]	8.96212e-05	0.000552182
GO:0009615	response to virus	[Dtx3l, Ercc6, F2rl1, Fgl2, Gbf1, Klra8, Lyst, Nlrx1, Oas3, Sec14l1, Treml4]	0.000160723	0.000748733
GO:0010324	membrane invagination	[C3, F2rl1, Fcgr2b, Sirpa, Treml4]	0.00102518	0.00331881
GO:0015057	thrombin-activated receptor activity	[F2rl1, F2rl2]	0.000801853	0.00264058
GO:0015721	bile acid and bile salt transport	[Abcc3, Slco2b1]	0.00462975	0.00921128
GO:0015734	taurine transport	[Lrrc8d, Slc6a6]	0.00362865	0.00787582
GO:0019199	transmembrane receptor protein kinase activity	[Axl, Cbl, Csf1r, Ddr1, Lmtk2, Mertk]	0.000256038	0.00108674
GO:0019432	triglyceride biosynthetic process	[C3, Lpin1, Nr1h3]	0.00264426	0.00639309
GO:0030100	regulation of endocytosis	[Aak1, Axl, C3, Cbl, F2rl1, Iqsec1, Lrp1, Nr1h3]	0.00204814	0.00535884
GO:0030449	regulation of complement activation	[C3, C6, Cd59a, Cd5l]	8.23598e-06	0.000157307
GO:0031341	regulation of cell killing	[Cd59a, Cd5l, F2rl1, Klrb1b, Klrb1c]	0.00463986	0.00913621
GO:0031347	regulation of defense response	[Ace, C3, Dtx3l, Ercc6, F2rl1, Fcgr2b, Fcna, Fgl2, Klrb1b, Klrb1c, Lilra5, Nlrx1, Nr1h3, Sec14l1, Sirpa, Slamf8, Smpdl3b, Treml4]	4.74844e-06	0.00018139
GO:0031348	negative regulation of defense response	[Fcgr2b, Fgl2, Klrb1b, Klrb1c, Nlrx1, Nr1h3, Sec14l1, Sirpa, Slamf8, Smpdl3b]	2.30972e-05	0.000259504
GO:0031424	keratinization	[Sfn, Tgm1]	0.00462975	0.00921128
GO:0031529	ruffle organization	[Csf1r, Eps8l1, Lpin1, Plekhm1]	0.0019956	0.00536844
GO:0032092	positive regulation of protein binding	[Abl2, Ace, Dtx3l, Ep300, Lrp1, Pkd1, Plk2]	5.4915e-05	0.000456033
GO:0032102	negative regulation of response to external stimulus	[Bace1, Fcgr2b, Fgl2, Klrb1b, Klrb1c, Nlrx1, Nr1h3, Plxna3, Sec14l1, Sirpa, Slamf8, Smpdl3b]	7.32246e-05	0.000517996
GO:0032609	interferon-gamma production	[Abl2, Axl, F2rl1, Prnp, Sirpa, Slc11a1]	0.00111082	0.00347813
GO:0032613	interleukin-10 production	[F2rl1, Fcgr2b, Lilra5, Tnfrsf21]	0.00216169	0.00557949
GO:0032623	interleukin-2 production	[Abl2, Clec2i, Prnp, Slc11a1]	0.00384667	0.00807377
GO:0032649	regulation of interferon-gamma production	[Abl2, Axl, Prnp, Sirpa, Slc11a1]	0.00315367	0.00725723
GO:0032696	negative regulation of interleukin-13 production	[Lilra5, Tnfrsf21]	0.000404028	0.00148403
GO:0034121	regulation of toll-like receptor signaling pathway	[F2rl1, Nr1h3, Smpdl3b, Treml4]	0.00410556	0.00852351
GO:0034123	positive regulation of toll-like receptor signaling pathway	[F2rl1, Nr1h3, Treml4]	0.00204656	0.00542907
GO:0035023	regulation of Rho protein signal transduction	[Abl2, Eps8l1, F11r, F2rl1, F2rl2]	0.00117372	0.00355841
GO:0035025	positive regulation of Rho protein signal transduction	[F11r, F2rl1, F2rl2]	0.00333938	0.00750379
GO:0035926	chemokine (C-C motif) ligand 2 secretion	[F2rl1, Lrp1]	0.00274246	0.00654763
GO:0039532	negative regulation of viral-induced cytoplasmic pattern recognition receptor signaling pathway	[Nlrx1, Sec14l1]	0.00462975	0.00921128
GO:0039536	negative regulation of RIG-I signaling pathway	[Nlrx1, Sec14l1]	0.00274246	0.00654763
GO:0042060	wound healing	[Axl, Bcl9, C3, Ddr1, Enpp4, F11r, F2rl1, F2rl2, Lyst, Mcam, Mertk, Rreb1, Slc11a1]	4.73241e-05	0.00041086
GO:0042098	T cell proliferation	[Clec2i, Icosl, Prnp, Slc11a1, Sos1, Tnfrsf21, Vcam1]	0.00301062	0.00709912
GO:0042129	regulation of T cell proliferation	[Clec2i, Icosl, Prnp, Sos1, Tnfrsf21, Vcam1]	0.00418163	0.00849671
GO:0042908	xenobiotic transport	[Abcc3, Lrrc8d, Slc6a6]	0.00204656	0.00542907
GO:0042918	alkanesulfonate transport	[Lrrc8d, Slc6a6]	0.00362865	0.00787582
GO:0043277	apoptotic cell clearance	[Axl, C3, Lrp1, Mertk, Nr1h3]	8.50035e-05	0.000541189
GO:0043393	regulation of protein binding	[Abl2, Ace, Adnp, Dtx3l, Ep300, Lrp1, Pkd1, Plk2]	0.00146962	0.00431844
GO:0043954	cellular component maintenance	[Abl2, Bsn, Csf1r, F2rl1, Fcgr2b, Prnp]	0.000107453	0.000586389
GO:0044648	histone H3-K4 dimethylation	[Kmt2d, Setd1b]	0.00197401	0.00538624
GO:0045087	innate immune response	[Alpk1, Axl, C3, Clec4n, Csf1r, Dtx3l, F2rl1, Fcna, Klrb1b, Klrb1c, Lyst, Mrc1, Naip2, Naip5, Nlrx1, Oas3, Sec14l1, Sirpa, Slamf8, Slc11a1, Smpdl3b, Treml4, Trim41]	1.75054e-08	3.34353e-06
GO:0045088	regulation of innate immune response	[Fcna, Klrb1b, Klrb1c, Nlrx1, Slamf8, Smpdl3b, Treml4]	0.00235419	0.00583963
GO:0045216	cell-cell junction organization	[Ace, Csf1r, F11r, F2rl1, Fbf1, Marveld2]	0.00344839	0.00765863
GO:0045824	negative regulation of innate immune response	[Klrb1b, Klrb1c, Nlrx1, Slamf8, Smpdl3b]	0.000339742	0.00129781
GO:0045917	positive regulation of complement activation	[C3, C6]	0.000801853	0.00264058
GO:0046460	neutral lipid biosynthetic process	[C3, Lpin1, Nr1h3]	0.00457482	0.00919781
GO:0046463	acylglycerol biosynthetic process	[C3, Lpin1, Nr1h3]	0.00457482	0.00919781
GO:0046578	regulation of Ras protein signal transduction	[Abl2, Cbl, Eps8l1, F11r, F2rl1, F2rl2, Gbf1, Iqsec1, Sos1]	9.6786e-05	0.000577692
GO:0046579	positive regulation of Ras protein signal transduction	[F11r, F2rl1, F2rl2, Sos1]	0.00252203	0.00617575
GO:0050663	cytokine secretion	[Abl2, Clec4n, Csf1r, F2rl1, Fcna, Lilra5, Lrp1, Rgcc, Tnfrsf21]	0.000343968	0.00128819
GO:0050687	negative regulation of defense response to virus	[Fgl2, Nlrx1, Sec14l1]	0.00112211	0.00345683
GO:0050688	regulation of defense response to virus	[Dtx3l, Ercc6, Fgl2, Nlrx1, Sec14l1, Treml4]	9.84717e-05	0.000569942
GO:0050707	regulation of cytokine secretion	[Abl2, Clec4n, Csf1r, F2rl1, Fcna, Lilra5, Lrp1, Rgcc, Tnfrsf21]	0.00010659	0.000598783
GO:0050710	negative regulation of cytokine secretion	[F2rl1, Lilra5, Rgcc, Tnfrsf21]	0.00233708	0.00587346
GO:0050714	positive regulation of protein secretion	[Abl2, Clec4n, Csf1r, Ep300, F2rl1, Fcna, Hcar2, Lilra5, Lrp1, Rgcc]	0.000274818	0.00114109
GO:0050715	positive regulation of cytokine secretion	[Abl2, Clec4n, Csf1r, F2rl1, Fcna, Lilra5, Lrp1, Rgcc]	6.66518e-05	0.000489634
GO:0050728	negative regulation of inflammatory response	[Fcgr2b, Nlrx1, Nr1h3, Sirpa, Slamf8, Smpdl3b]	0.00173243	0.0048661
GO:0050764	regulation of phagocytosis	[C3, F2rl1, Fcgr2b, Lrp1, Mertk, Sirpa, Slc11a1]	7.40407e-05	0.000505063
GO:0050766	positive regulation of phagocytosis	[C3, F2rl1, Fcgr2b, Lrp1, Mertk, Sirpa, Slc11a1]	1.01504e-05	0.000161561
GO:0050777	negative regulation of immune response	[Cd59a, Fcgr2b, Fgl2, Klrb1b, Klrb1c, Nlrx1, Slamf8, Smpdl3b]	0.000125488	0.000665786
GO:0050866	negative regulation of cell activation	[Axl, Fcgr2b, Fgl2, Mertk, Nr1h3, Prnp, Tnfrsf21]	0.0031148	0.00725521
GO:0050878	regulation of body fluid levels	[Axl, C3, Ddr1, Enpp4, F11r, F2rl1, F2rl2, Lyst, Mertk, Nr1h3, Sfn]	0.000134484	0.000694227
GO:0051056	regulation of small GTPase mediated signal transduction	[Abl2, Cbl, Eps8l1, F11r, F2rl1, F2rl2, Gbf1, Iqsec1, Sos1]	0.00030528	0.00121476
GO:0051057	positive regulation of small GTPase mediated signal transduction	[F11r, F2rl1, F2rl2, Sos1]	0.00359907	0.0079014
GO:0051099	positive regulation of binding	[Abl2, Ace, Dtx3l, Ep300, Lrp1, Pkd1, Plk2]	0.00418129	0.00858738
GO:0051222	positive regulation of protein transport	[Abl2, Clec4n, Csf1r, Ep300, F2rl1, Fcna, Hcar2, Lilra5, Lrp1, Prnp, Prr5l, Rgcc, Sfn, Tm9sf4]	5.94732e-05	0.000473308
GO:0051250	negative regulation of lymphocyte activation	[Axl, Fcgr2b, Fgl2, Mertk, Prnp, Tnfrsf21]	0.00331408	0.00753558
GO:0051607	defense response to virus	[Dtx3l, Ercc6, F2rl1, Fgl2, Lyst, Nlrx1, Oas3, Sec14l1, Treml4]	0.000522162	0.00181333
GO:0060177	regulation of angiotensin metabolic process	[Ace, Ep300]	0.000135719	0.000682165
GO:0060586	multicellular organismal iron ion homeostasis	[Slc11a1, Slc40a1]	0.00274246	0.00654763
GO:0061097	regulation of protein tyrosine kinase activity	[Ace, Cbl, Csf1r, Ercc6, Lilra5, Prnp]	0.000238086	0.00103351
GO:0061098	positive regulation of protein tyrosine kinase activity	[Ace, Csf1r, Ercc6, Lilra5, Prnp]	0.000152998	0.000749298
GO:0062207	regulation of pattern recognition receptor signaling pathway	[F2rl1, Nlrx1, Nr1h3, Sec14l1, Smpdl3b, Treml4]	0.00022114	0.000982272
GO:0070661	leukocyte proliferation	[Clec2i, Csf1r, F2rl1, Fcgr2b, Icosl, Prnp, Slc11a1, Sos1, Tnfrsf21, Vcam1]	0.000678611	0.00227394
GO:0072608	interleukin-10 secretion	[F2rl1, Lilra5, Tnfrsf21]	0.000318488	0.00124145
GO:0072611	interleukin-13 secretion	[Lilra5, Tnfrsf21]	0.00274246	0.00654763
GO:0090195	chemokine secretion	[Csf1r, F2rl1, Lrp1]	0.000517992	0.00183216
GO:0090196	regulation of chemokine secretion	[Csf1r, F2rl1, Lrp1]	0.000318488	0.00124145
GO:0090269	fibroblast growth factor production	[Cd59a, Rgcc]	0.00274246	0.00654763
GO:0090270	regulation of fibroblast growth factor production	[Cd59a, Rgcc]	0.00274246	0.00654763
GO:0090272	negative regulation of fibroblast growth factor production	[Cd59a, Rgcc]	0.000404028	0.00148403
GO:0097062	dendritic spine maintenance	[Abl2, Fcgr2b, Prnp]	0.00178264	0.00493455
GO:0097278	complement-dependent cytotoxicity	[C3, Cd59a, Cd5l]	0.000176729	0.000803698
GO:0097350	neutrophil clearance	[Axl, Mertk]	0.00132617	0.00395779
GO:0099024	plasma membrane invagination	[C3, F2rl1, Fcgr2b, Sirpa, Treml4]	0.000566339	0.00193162
GO:1903036	positive regulation of response to wounding	[Enpp4, F11r, Lrp1, Rreb1]	0.00384667	0.00807377
GO:1903053	regulation of extracellular matrix organization	[Abl2, Ddr1, Rgcc]	0.00372495	0.00790518
GO:1903659	regulation of complement-dependent cytotoxicity	[Cd59a, Cd5l]	0.00362865	0.00787582
GO:1904645	response to amyloid-beta	[Bace1, Fcgr2b, Lrp1, Prnp, Vcam1]	8.50035e-05	0.000541189
GO:1904646	cellular response to amyloid-beta	[Bace1, Fcgr2b, Lrp1, Prnp, Vcam1]	6.55731e-05	0.000500979
GO:2000665	regulation of interleukin-13 secretion	[Lilra5, Tnfrsf21]	0.00197401	0.00538624
GO:2000666	negative regulation of interleukin-13 secretion	[Lilra5, Tnfrsf21]	0.000135719	0.000682165

### Sheet: clueGO_CypDko_higher
clueGO enrichments for genes showing significantly higher expression in CypD-/- compared to WT mice in the flu condition
GOID: gene ontology ID
GOTerm: gene ontology pathway name
Associated Genes Found: genes driving the enrichment
Term PValue: the enrichment p-value
Term Pvalue BH: the Benjamini-Hochberg-adjusted enrichment p-value
GOID	GOTerm	Associated Genes Found	Term PValue	Term PValue BH
GO:0001909	leukocyte mediated cytotoxicity	[H2-M2, H2-T10, H2-T3, Hprt, Serpinb9b, Slamf6]	0.0021453	0.00764847
GO:0001913	T cell mediated cytotoxicity	[H2-M2, H2-T10, H2-T3, Hprt, Serpinb9b]	0.000351597	0.00320344
GO:0002428	antigen processing and presentation of peptide antigen via MHC class Ib	[H2-M2, H2-T10, H2-T3]	0.00199099	0.00777435
GO:0002456	T cell mediated immunity	[H2-M2, H2-T10, H2-T3, Hprt, Serpinb9b, Slamf1]	0.00259517	0.00886683
GO:0002475	antigen processing and presentation via MHC class Ib	[H2-M2, H2-T10, H2-T3]	0.00300749	0.00986458
GO:0002476	antigen processing and presentation of endogenous peptide antigen via MHC class Ib	[H2-M2, H2-T10, H2-T3]	0.00170826	0.00778205
GO:0004601	peroxidase activity	[Gpx8, Hba-a1, Hbb-bs, Prdx2, Prdx4, Snca]	1.82314e-06	0.000149497
GO:0006119	oxidative phosphorylation	[Atp5l, Cox6c, Dld, Ndufs2, Ndufv2, Sdhc, Snca]	0.000209797	0.00245762
GO:0006120	mitochondrial electron transport, NADH to ubiquinone	[Dld, Ndufs2, Ndufv2]	0.00199099	0.00777435
GO:0006778	porphyrin-containing compound metabolic process	[Alas2, Hebp1, Hmbs, Spta1]	0.000987807	0.00506251
GO:0016209	antioxidant activity	[Gpx8, Hba-a1, Hbb-bs, Prdx2, Prdx4, Snca]	6.84146e-05	0.0014025
GO:0016684	oxidoreductase activity, acting on peroxide as acceptor	[Gpx8, Hba-a1, Hbb-bs, Prdx2, Prdx4, Snca]	4.72783e-06	0.000193841
GO:0016999	antibiotic metabolic process	[Akr1c13, Hba-a1, Hbb-bs, Prdx2, Snca]	0.00211327	0.00787672
GO:0017001	antibiotic catabolic process	[Hba-a1, Hbb-bs, Prdx2, Snca]	0.000414032	0.00339506
GO:0022900	electron transport chain	[Cox6c, Dld, Ndufa4, Ndufs2, Ndufv2, Sdhc, Snca]	0.000574254	0.00336349
GO:0022904	respiratory electron transport chain	[Dld, Ndufs2, Ndufv2, Sdhc, Snca]	0.00211327	0.00787672
GO:0033013	tetrapyrrole metabolic process	[Alas2, Hebp1, Hmbs, Spta1]	0.00197044	0.0080788
GO:0042743	hydrogen peroxide metabolic process	[Hba-a1, Hbb-bs, Prdx2, Snca]	0.000617606	0.00337625
GO:0042744	hydrogen peroxide catabolic process	[Hba-a1, Hbb-bs, Prdx2, Snca]	3.1414e-05	0.000858649
GO:0042773	ATP synthesis coupled electron transport	[Dld, Ndufs2, Ndufv2, Sdhc, Snca]	0.000559815	0.00353114
GO:0042775	mitochondrial ATP synthesis coupled electron transport	[Dld, Ndufs2, Ndufv2, Sdhc, Snca]	0.000426227	0.00317733
GO:0045333	cellular respiration	[Dld, Fh1, Ndufs2, Ndufv2, Nr4a3, Sdhc, Snca]	0.00179445	0.00774446
GO:0051186	cofactor metabolic process	[Akr1c13, Alas2, Dgat1, Dld, Hba-a1, Hbb-bs, Hebp1, Hmbs, Isca1, Prdx2, Snca, Spta1]	0.000439545	0.00300356
GO:0051187	cofactor catabolic process	[Hba-a1, Hbb-bs, Prdx2, Snca]	0.00110034	0.00530751
GO:0097237	cellular response to toxic substance	[Gpx8, Hba-a1, Hbb-bs, Nr4a3, Prdx2, Prdx4, Snca, Trpc6]	0.00313947	0.0099014
GO:0098754	detoxification	[Gpx8, Hba-a1, Hbb-bs, Mt2, Prdx2, Prdx4, Snca]	7.66203e-05	0.00125657
GO:0098869	cellular oxidant detoxification	[Gpx8, Hba-a1, Hbb-bs, Prdx2, Prdx4, Snca]	0.000123038	0.00168152
GO:1990748	cellular detoxification	[Gpx8, Hba-a1, Hbb-bs, Prdx2, Prdx4, Snca]	0.000264378	0.00270988
